# A glucose starvation response governs endocytic trafficking and eisosomal retention of surface cargoes

**DOI:** 10.1101/2020.02.05.936187

**Authors:** Kamilla M.E. Laidlaw, Daniel D. Bisinski, Sviatlana Shashkova, Katherine M. Paine, Malaury A. Veillon, Mark C. Leake, Chris MacDonald

## Abstract

Eukaryotic cells adapt their metabolism to the extracellular environment. Downregulation of surface cargo proteins in response to nutrient stress reduces the burden of anabolic processes whilst elevating catabolic production in the lysosome. We use yeast to show that glucose starvation triggers a transcriptional response that simultaneously increases internalisation from the plasma membrane whilst supressing recycling from endosomes back to the surface. Nuclear export of the Mig1 transcriptional repressor in response to glucose starvation increases levels of the Yap1801/02 clathrin adaptors, which is sufficient to increase cargo internalisation. We also show Gpa1, which coordinates endosomal lipid homeostasis, is required for surface recycling of cargo. Nuclear translocation of Mig1 increases *GPA2* levels and inhibits recycling, potentially by diverting Gpa1 to the surface and interfering with its endosomal role in recycling. Finally, we show glucose starvation results in transcriptional upregulation of many eisosomal factors, which serve to sequester a portion of nutrient transporters to persist the starvation period and maximise nutrient uptake upon return to replete conditions. This latter mechanism provides a physiological benefit for cells to rapidly recover from glucose starvation. Collectively, this remodelling of the surface protein landscape during glucose starvation calibrates metabolism to available nutrients.
