## Supplemental Table S1 for "A glucose starvation response governs endocytic trafficking and eisosomal retention of surface cargoes"

### Sheet: Promotor binding site
		Functional class	Chromosome	5'	3'	sequence	Location	Gene	Function
		Protein downregulation	X	617686	617675	AGATTTGTGGGG	on the promoter	AIM25	TORC1 regulator
		Protein downregulation	VII	159853	159864	TAGTTTCTGGGG	on the promoter	ATG1	Autophagy protein
		Protein downregulation	XII	906572	906561	AGGGTCCTGGGG	on the promoter	ART10	E3 ligase adaptor for Rsp5
		Protein downregulation	V	42295	42284	TTATGCCCGGGG	on the promoter	PRB1	Vacuolar proteinase B
		Protein downregulation	V	42117	42106	GGAGTGGCGGGG	on the promoter	PRB1	Vacuolar proteinase B
		Protein downregulation	II	140843	140854	ATAAGTGTGGGG	on the promoter	PRE7	Proteasome
		Protein downregulation	IV	977266	977255	AGAGAAGTGGGG	on the promoter	SWM1	Subunit of the anaphase-promoting complex (APC); APC is an E3 ubiquitin ligase that regulates the metaphase-anaphase transition
		Protein downregulation	XI	635601	635590	AGTTTCCTGGGG	on the promoter	UBP11	Ubiquitin-specific protease
		Protein downregulation	V	472786	472775	GAAAAACTGGGG	on the promoter	UBP3	Ubiquitin-specific protease
		Protein downregulation	XII	193651	193640	ATATTTGCGGGG	on the promoter	UBR2	E3-ubiquitin ligase
		Protein downregulation	X	633553	633564	TTGTGGGCGGGG	on the promoter	YMR1	phosphatase; involved in various protein sorting pathways, including CVT targeting and endosome to vacuole transport
		Protein downregulation	II	146698	146709	AGTTACCTGGGG	on the promoter	APL3	Endocytosis machniery
		Protein downregulation	VII	651064	651053	AAAGGGGTGGGG	on the promoter	PIL1	Core component of Eisosomes, in endocytosis
		Protein downregulation	VIII	422663	422652	AGAGAGGTGGGG	on the promoter	YAP1801	Endocytosis machniery
		Protein downregulation	VII	977027	977016	ATAAAAGCGGGG	on the promoter	YAP1802	Endocytosis machniery
		Protein downregulation	IX	273871	273860	TAGAACGTGGGG	on the promoter	AGE2	ARF GAP for post-Golgi transport
		Cell surface membrane proteins	VI	48736	48747	GAAAATGTGGGG	on the promoter	FET5	Co-factor of Iron permease?
		Cell surface membrane proteins	II	49242	49253	ATGAAGCCGGGG	on the promoter	AVT5	Surface trasnporter GABA-glycine transporters
		Cell surface membrane proteins	XIII	743360	743371	GGGTACGTGGGG	on the promoter	BCH1	form the exomer complex with Chs5p to mediate export of specific cargo proteins from the Golgi to the plasma membrane
		Cell surface membrane proteins	XII	49716	49727	TTAAAAGCGGGG	on the promoter	FPS1	Aquaglyceroporin, plasma membrane channel
		Cell surface membrane proteins	II	281004	281015	TTTTTTCCGGGG	on the promoter	FUR4	Uracil permease that I have used as an endocytic marker
		Cell surface membrane proteins	V	23684	23673	ATGTGCGTGGGG	on the promoter	HXT13	Hexose transporter induced in low glucose, repressed in high glucose
		Cell surface membrane proteins	IV	13723	13712	TAGAGTGCGGGG	on the promoter	HXT15	Hexose transporter induced in low glucose, repressed in high glucose
		Cell surface membrane proteins	IV	1164851	1164840	AAAAATCTGGGG	on the promoter	HXT3	Low affinity glucose transporter of the major facilitator superfamily; expression is induced in low or high glucose conditions
		Cell surface membrane proteins	XV	170777	170788	ATATAACCGGGG	on the promoter	IRA2	GTPase-activating protein; negatively regulates RAS by converting it from the GTP- to the GDP-bound inactive form, required for reducing cAMP levels under nutrient limiting conditions
		Cell surface membrane proteins	VII	1076315	1076304	AATTGTGTGGGG	on the promoter	MAL11	High-affinity maltose transporte
		Cell surface membrane proteins	XIV	310315	310304	AAATATCTGGGG	on the promoter	MDG1	Plasma membrane protein; involved in G-protein mediated pheromone signaling pathway; overproduction suppresses bem1 mutations
		Cell surface membrane proteins	IV	5853	5864	AAAAAGGTGGGG	on the promoter	MPH2	Alpha-glucoside permease; transports maltose
		Cell surface membrane proteins	III	50631	50620	TATAATGCGGGG	on the promoter	PDI1	Protein disulfide isomerase; multifunctional oxidoreductase of the ER lumen, essential for disulfide bond formation in secretory and cell-surface proteins
		Cell surface membrane proteins	VII	475651	475640	AGGATTGTGGGG	on the promoter	SCL1	Alpha 1 subunit of the 20S proteasome
		Cell surface membrane proteins	IV	111335	111346	TATAATCTGGGG	on the promoter	SNF3	Plasma membrane low glucose sensor, regulates glucose transport; high affinity sensor
		Cell surface membrane proteins	VII	153216	153205	TAGTGTCTGGGG	on the promoter	TPN1	Plasma membrane pyridoxine (vitamin B6) transporter; member of the purine-cytosine permease subfamily within the major facilitator superfamily; proton symporter
		Mitochondrial	IV	690683	690694	TATGGGGCGGGG	on the promoter	COX26	Stabilizes or regulates formation of respiratory chain supercomplexes
		Mitochondrial	X	432326	432337	TTTTGGGTGGGG	on the promoter	COX16	Mitochondrial inner membrane protein; required for assembly of cytochrome c oxidase
		Mitochondrial	XII	283430	283441	TAAGAAGTGGGG	on the promoter	FMP25	mitochondrial inner membrane protein
		Mitochondrial	XIII	562637	562626	GTATTTCTGGGG	on the promoter	IMP1	required for maturation of mitochondrial proteins of the intermembrane space;
		Mitochondrial	XVI	364182	364171	TTTTGGGTGGGG	on the promoter	INA17	subunit of the matrix-exposed inner mitochondrial membrane localized INA complex
		Mitochondrial	XIII	497556	497567	TTTTTCGTGGGG	on the promoter	MGR3	Subunit of the mitochondrial (mt) i-AAA protease supercomplex
		Mitochondrial	XII	759121	759132	GATGGACCGGGG	on the promoter	MRPL15	Mitochondrial ribosomal protein of the large subunit
		Mitochondrial	XV	1003388	1003377	GAAAAAGCGGGG	on the promoter	MSC6	Multicopy suppressor of HER2 involved in mitochondrial translatio
		Mitochondrial	XI	336302	336291	TATTTTGCGGGG	on the promoter	OAR1	Mitochondrial 3-oxoacyl-[acyl-carrier-protein] reductase;
		Mitochondrial	VI	58395	58406	AGTGATCTGGGG	on the promoter	RPO41	Mitochondrial RNA polymerase
		Mitochondrial	VII	269247	269236	TATTTTCCGGGG	on the promoter	RSM23	Mitochondrial ribosomal protein of the small subunit
		Mitochondrial	IV	817735	817746	TTTATTCCGGGG	on the promoter	SDH4	Membrane anchor subunit of succinate dehydrogenase (SDH); involved in coupling the oxidation of succinate to the transfer of electrons to ubiquinone as part of the TCA cycle and the mitochondrial respiratory chain
		Mitochondrial	XVI	832003	831992	ATGGAAGTGGGG	on the promoter	SUE1	Protein required for degradation of unstable forms of cytochrome c; located in the mitochondria
		Mitochondrial	IV	1084328	1084317	TTTGTTGCGGGG	on the promoter	SUM1	Transcriptional repressor that regulates middle-sporulation genes; required for mitotic repression of middle sporulation-specific genes
		Mitochondrial	XII	320495	320506	ATGTGTGTGGGG	on the promoter	XDJ1	Chaperone with a role in facilitating mitochondrial protein import
		Sugar metabolism	XI	171463	171452	TTGAGGGCGGGG	on the promoter	SDH1	Sorbitol dehydrogenase
		Sugar metabolism	II	338529	338518	AAAAACGTGGGG	on the promoter	REG2	Regulatory subunit of the Glc7p type-1 protein phosphatase; involved with Reg1p, Glc7p, and Snf1p in regulation of glucose-repressible genes
		Sugar metabolism	V	432441	432452	GAGTAACTGGGG	on the promoter	GLC7	glycogen metabolism and nucleocytoplasmic shuttling of Hxk2p
		Sugar metabolism	V	194741	194752	TGGTACCCGGGG	on the promoter	GPA2	Nucleotide binding alpha subunit of the heterotrimeric G protein; interacts with the receptor Gpr1p
		Sugar metabolism	IX	36940	36951	AATTATCCGGGG	on the promoter	SUC2	Invertase; sucrose hydrolyzing enzyme; a secreted, glycosylated form is regulated by glucose repression,
		Sugar metabolism	XIII	477889	477878	TTTTTCGTGGGG	on the promoter	PGM2	Phosphoglucomutase; catalyzes the conversion from glucose-1-phosphate to glucose-6-phosphate, which is a key step in hexose metabolism;
		Sugar metabolism	IX	248696	248685	ATTAATGCGGGG	on the promoter	RGI2	involved in energy metabolism under respiratory conditions; expression induced under carbon limitation and repressed under high glucose;
		Sugar metabolism	II	278821	278832	TTATTTCTGGGG	on the promoter	GAL1	Sugar metabolism
		Sugar metabolism	II	278762	278751	AGGTTTGTGGGG	on the promoter	GAL10	Sugar metabolism
		Sugar metabolism	VII	1069441	1069430	ATTTTAGTGGGG	on the promoter	IMA1	Sugar metabolism
		Sugar metabolism	XV	24724	24713	ATTTTTGTGGGG	on the promoter	IMA2	Sugar metabolism
		Sugar metabolism	IX	18968	18957	ATTGTTGCGGGG	on the promoter	IMA3	Sugar metabolism
		Sugar metabolism	X	18950	18939	ATTGTTGCGGGG	on the promoter	IMA4	Sugar metabolism
		Other metabolism (e.g. amino acids)	VII	905595	905606	TGTTGCGTGGGG	on the promoter	ADE3	Amino acid biosythesis
		Other metabolism (e.g. amino acids)	IX	314849	314838	AGAAGGCTGGGG	on the promoter	HIS6	Amino acid biosythesis
		Other metabolism (e.g. amino acids)	IV	133139	133150	AAATTGCTGGGG	on the promoter	LYS20	Amino acid biosythesis
		Other metabolism (e.g. amino acids)	XIII	56546	56557	AATTTTGTGGGG	on the promoter	URA5	Amino acid biosythesis
		Other metabolism (e.g. amino acids)	I	35007	35018	ATAAAAGTGGGG	on the promoter	BDH1	NAD-dependent (R,R)-butanediol dehydrogenase
		Other metabolism (e.g. amino acids)	XV	602657	602646	GGTAGTGCGGGG	on the promoter	THI80	Thiamine pyrophosphokinase; phosphorylates thiamine to produce the coenzyme thiamine pyrophosphate
		Other metabolism (e.g. amino acids)	XV	55349	55338	AGAGGTCTGGGG	on the promoter	RIB4	Lumazine synthase (DMRL synthase); catalyzes synthesis of immediate precursor to riboflavin
		Transcription	III	258782	258793	ATAAAACTGGGG	on the promoter	AHC2	transcription
		Transcription	IV	1476789	1476778	AAAAACGCGGGG	on the promoter	EMI2	expression regulated by glucose-repression transcription factors Mig1/2p
		Transcription	VII	433284	433273	AGAAAAGTGGGG	on the promoter	MIG1	Transcription factor involved in glucose repression
		Transcription	V	212224	212213	GGTGTTCTGGGG	on the promoter	MIG3	Transcriptional regulator; partially nonfunctional in S288C strains
		Transcription	IV	1016178	1016167	AAAGGTCCGGGG	on the promoter	MTH1	Negative regulator of the glucose-sensing signal transduction pathway; required for repression of transcription by Rgt1p; interacts with Rgt1p and the Snf3p and Rgt2p glucose sensors
		Transcription	IX	283107	283096	TTATAAGTGGGG	on the promoter	NOT3	Component of the CCR4-NOT core complex, involved in mRNA decapping; involved in transcription initiation
		Transcription	XIII	290841	290852	TGGAGACCGGGG	on the promoter	CLU1	translation initiation factor 3 (eIF3)
		Transcription	VI	80445	80434	TTGAAACTGGGG	on the promoter	CAF16	Part of evolutionarily-conserved CCR4-NOT regulatory complex
		Transcription	II	382656	382667	AGAATCGTGGGG	on the promoter	RDH54	DNA repair
		Transcription	V	522911	522900	GTATGGGCGGGG	on the promoter	CCA1	tRNA-specific tRNA nucleotidyltransferase
		Transcription	IV	1229749	1229738	TTTTACCCGGGG	on the promoter	LSM6	cytoplasmic Lsm1p complex involved in mRNA decay
		Transcription	VII	49075	49086	GTTTACGCGGGG	on the promoter	CSE1	Nuclear envelope protein
		Lipid modification	XII	764319	764308	GATATGGTGGGG	on the promoter	CDC3	Component of the septin ring that is required for cytokinesis;
		Lipid modification	VII	14281	14270	TTAGGGGTGGGG	on the promoter	MNT2	Mannosyltransferase; involved in adding the 4th and 5th mannose residues of O-linked glycans
		Lipid modification	X	573520	573531	AAATAAGTGGGG	on the promoter	HOC1	involved in cell wall mannan biosynthesis; subunit of a Golgi-localized complex
		Lipid modification	XV	511423	511434	TAAAAACCGGGG	on the promoter	KTR1	involved in O- and N-linked protein glycosylation
		Lipid modification	XII	315897	315908	TTTATAGTGGGG	on the promoter	GAA1	This modifies GPI-anchored proteins a the ER
		Lipid modification	XI	141049	141038	TGGAGACCGGGG	on the promoter	MCD4	Protein involved in GPI anchor synthesis
		Lipid modification	XII	390777	390766	AATGGCGTGGGG	on the promoter	YPS3	Cell wall protein that has GPI anchor
		Lipid modification	II	561292	561303	TGTATGCTGGGG	on the promoter	CSH1	function in sphingolipid biosynthesis i
		Lipid modification	X	79308	79297	GTAGTGCTGGGG	on the promoter	SWE1	Protein kinase that regulates the G2/M transition; negative regulator of the Cdc28p kinase; morphogenesis checkpoint kinase; positive regulator of sphingolipid biosynthesis
		Lipid modification	XI	535507	535496	AGTAACGTGGGG	on the promoter	YSR3	membrane protein involved in sphingolipid metabolism
		Lipid modification	XVI	647305	647294	TTTTTTCTGGGG	on the promoter	ERV2	involved in disulfide bond formation within the endoplasmic reticulum (ER)
		Ribosome	XV	550400	550389	GTAGTTGCGGGG	on the promoter	RIO1	Serine kinase involved in cell cycle regulation and rDNA integrity; associated with late pre-40S particles
		Ribosome	XV	472482	472493	AAATTAGCGGGG	on the promoter	BUD21	Component of small ribosomal subunit
		Ribosome	IX	183479	183468	AATAACGCGGGG	on the promoter	BMT5	predicted to be involved in ribosome biogenesis
		Ribosome	XV	851933	851922	GGAAAACTGGGG	on the promoter	RRP36	Component of 90S preribosomes
		Ribosome	XII	783839	783828	AATGTGGCGGGG	on the promoter	TMA10	Protein of unknown function that associates with ribosomes; protein abundance increases in response to DNA replication stress
		Orphan	XV	804054	804065	TTTAAGGCGGGG	on the promoter	NAT5	Subunit of protein N-terminal acetyltransferase NatA;
		Orphan	XV	181667	181656	GGTGTGGTGGGG	on the promoter	REX4	Rna EXonuclease
		Orphan	XVI	754371	754382	ATTTTTGTGGGG	on the promoter	RGC1	Putative regulator of the Fps1p glycerol channel; multiply phosphorylated by Hog1p under osmotic stress;
		Orphan	VII	31736	31747	TATAATCCGGGG	on the promoter	RMR1	Protein required for meiotic recombination and gene conversion
		Orphan	IX	312429	312440	TTGTGCGCGGGG	on the promoter	RPB3	Protein required for meiotic recombination and gene conversion
		Orphan	XIV	258415	258404	GTTTTACTGGGG	on the promoter	RTT106	Histone chaperone; involved in regulation of chromatin structure in both transcribed and silenced chromosomal regions
		Orphan	XIV	271333	271322	AGGAGTGCGGGG	on the promoter	SLZ1	Sporulation-specific protein with a leucine zipper motif; subunit of the MIS complex which controls mRNA methylation during during the induction of sporulation
		Orphan	VI	11006	10995	TGGTTGCTGGGG	on the promoter	SNO3	Protein of unknown function; nearly identical to Sno2p; expression is induced before the diauxic shift and also in the absence of thiamin
		Orphan	VIII	168876	168865	AAGTAACCGGGG	on the promoter	YHI9	Protein of unknown function; null mutant is defective in unfolded protein response; possibly involved in a membrane regulation metabolic pathway;
		Orphan	IV	969921	969910	AAGTTGGTGGGG	on the promoter	CTA1	Catalase A; breaks down hydrogen peroxide in the peroxisomal matrix
		Orphan	II	381519	381530	ATGTTACTGGGG	on the promoter	HSP26	Small heat shock protein

### Sheet: ORF binding site
		Chromosome	5'	3'	sequence	Location	Gene
		VIII	200513	200502	GGAAAACTGGGG	within the gene	AAP1
		XV	785937	785948	TGTTGAGTGGGG	within the gene	ABP140
		XII	430154	430143	AAAATTGTGGGG	within the gene	ACF2
		XII	447159	447148	AAAAAGCTGGGG	within the gene	ACS2
		IV	1357260	1357271	TGAAGACTGGGG	within the gene	ADA2
		XII	845519	845530	AAGAAGGTGGGG	within the gene	ADE13
		XII	200001	199990	ATGGTTGTGGGG	within the gene	ADE16
		IV	615592	615581	GATTTTGTGGGG	within the gene	AFR1
		V	320142	320153	ATATACGTGGGG	within the gene	AIM9
		XIII	601639	601628	AGAGAACTGGGG	within the gene	ALD2
		XIV	538423	538434	GTGGTGGTGGGG	within the gene	ALG11
		XV	76692	76703	AAAGTTCCGGGG	within the gene	ALR1
		II	545450	545461	TGTTATGCGGGG	within the gene	APD1
		XIV	482139	482150	GGGGTGCCGGGG	within the gene	APJ1
		XV	59405	59416	GTGAAGGTGGGG	within the gene	ARG8
		VIII	363382	363371	ATAGAGGTGGGG	within the gene	ARP1
		XVI	940896	940907	GAGGGTCTGGGG	within the gene	ARR3
		IV	657071	657060	TTGAGACCGGGG	within the gene	ARX1
		X	197007	197018	GAAGAGGTGGGG	within the gene	ASF1
		XVI	661745	661734	ATTTTTCTGGGG	within the gene	ATG11
		X	87679	87668	TGAAAAGTGGGG	within the gene	ATP12
		V	399556	399545	GTTTATCTGGGG	within the gene	AVT6
		VIII	517720	517731	AGAAGGGTGGGG	within the gene	BAT1
		X	705881	705892	AAAAGGGTGGGG	within the gene	BAT2
		X	471334	471323	ATAGGCCTGGGG	within the gene	BNA1
		XIV	134437	134426	ATAGAGGTGGGG	within the gene	BNI1
		XIV	133771	133760	AAAATGGTGGGG	within the gene	BNI1
		VII	952256	952267	GTTTGTGCGGGG	within the gene	BNS1
		II	42370	42381	ATTAAACCGGGG	within the gene	BRN1
		XII	769338	769327	TTTGGGCCGGGG	within the gene	BUD6
		XIV	59165	59154	GTTAAACTGGGG	within the gene	BXI1
		VI	78135	78124	TGTATCCTGGGG	within the gene	CAK1
		V	32669	32658	AGGTGCCTGGGG	within the gene	CAN1
		XIII	827551	827540	ATTATTCTGGGG	within the gene	CAT8
		X	408180	408191	AGATTCCTGGGG	within the gene	CCT3
		IV	828510	828521	TATTTTCCGGGG	within the gene	CDC1
		XII	753303	753292	AAAATACCGGGG	within the gene	CDC25
		VI	117406	117417	ATGATGGTGGGG	within the gene	CDC4
		XII	344422	344411	TTAATACCGGGG	within the gene	CDC45
		XVI	249376	249387	TGAGAACTGGGG	within the gene	CDC60
		IV	425080	425091	TGAAGTGTGGGG	within the gene	CDC7
		IV	167037	167026	ATGTTAGTGGGG	within the gene	CDC9
		VII	492586	492575	TGGTTTCTGGGG	within the gene	CDH1
		V	506503	506514	TTAAAGGTGGGG	within the gene	CHD1
		VII	803174	803185	TTGGTACTGGGG	within the gene	CHO2
		II	313322	313333	GGGGAAGTGGGG	within the gene	CHS2
		VIII	354123	354134	ATTGGTCTGGGG	within the gene	CIA2
		XIV	223941	223930	GTGATACTGGGG	within the gene	CNM67
		XII	40278	40267	AGGAATGTGGGG	within the gene	COF1
		II	243818	243829	TATTATCTGGGG	within the gene	COQ1
		XI	15353	15364	TGTGTTGTGGGG	within the gene	COS9
		V	453965	453976	TAGATTGTGGGG	within the gene	COX15
		VII	616609	616598	ATTTTGGTGGGG	within the gene	COX18
		XIII	111184	111195	AAAGGGCTGGGG	within the gene	CPR3
		XV	514151	514140	GAGTTGGCGGGG	within the gene	CRC1
		XII	313586	313575	AAAGAAGTGGGG	within the gene	CSF1
		XVI	213548	213537	AAGGATGCGGGG	within the gene	CUP9
		IV	781642	781653	GATGTTGTGGGG	within the gene	CWC15
		XIII	165978	165967	GTGTAAGTGGGG	within the gene	CYB2
		I	69485	69474	ATATTGGTGGGG	within the gene	CYC3
		IV	1327507	1327496	AAAGTACTGGGG	within the gene	CYM1
		VI	23913	23924	AAATTGCTGGGG	within the gene	DAK2
		VI	24849	24860	GGGATTCTGGGG	within the gene	DAK2
		VI	167983	167994	TAGAAACTGGGG	within the gene	DCV1
		XI	352418	352407	TGGTGCCTGGGG	within the gene	DCW1
		XV	724650	724661	TAGTGGCTGGGG	within the gene	DED1
		XII	827687	827676	GGTGTGGTGGGG	within the gene	DIC1
		XII	399817	399828	TTAAGACCGGGG	within the gene	DIP2
		XIII	579758	579747	TGTAATGTGGGG	within the gene	DNF3
		XII	148237	148248	AGATGAGTGGGG	within the gene	DNM1
		XII	427969	427980	GAGAGGGTGGGG	within the gene	DPH6
		XII	131927	131938	TTGGACGCGGGG	within the gene	DRS1
		XII	930348	930359	GTGATGCTGGGG	within the gene	DUS4
		XI	547556	547545	GTAAATGCGGGG	within the gene	DYN1
		VIII	368971	368960	AGTATAGTGGGG	within the gene	ECM14
		IV	702068	702057	AATGTTGTGGGG	within the gene	ECM18
		V	542006	542017	ATGAGTGTGGGG	within the gene	ECM32
		I	142989	143000	TTTGACCTGGGG	within the gene	EFB1
		X	664330	664319	ATTATGGTGGGG	within the gene	EFM3
		IX	242658	242669	AATTTGGCGGGG	within the gene	EFM4
		IV	536456	536445	TGTTAACTGGGG	within the gene	ENA1
		IV	169045	169056	AAATAACCGGGG	within the gene	ENT1
		VII	632073	632062	ATAGTGGTGGGG	within the gene	ENV11
		VIII	239517	239528	TGGTGGCTGGGG	within the gene	ERG7
		I	138057	138046	TTTGGAGTGGGG	within the gene	ERP2
		XV	1081527	1081538	GAGGAACTGGGG	within the gene	ERR1
		XVI	9619	9608	GAGGAACTGGGG	within the gene	ERR2
		XIII	921339	921350	GAGGAACTGGGG	within the gene	ERR3
		X	129919	129908	AAATTGGCGGGG	within the gene	FBP26
		V	276608	276619	AAAGATGCGGGG	within the gene	FCY22
		XIII	882446	882457	TATGTTCTGGGG	within the gene	FKS3
		I	47077	47088	GAAGAACTGGGG	within the gene	FLC2
		I	203708	203719	TGGAAACTGGGG	within the gene	FLO1
		XI	647096	647107	TGTATCCTGGGG	within the gene	FLO10
		VIII	525697	525708	TGGAAACTGGGG	within the gene	FLO5
		XIV	710249	710260	GTATGGGCGGGG	within the gene	FPK1
		XI	10319	10308	ATATTTCTGGGG	within the gene	FRE2
		XVI	47464	47475	TAAGTACTGGGG	within the gene	FUM1
		V	209979	209968	ATGGTTCTGGGG	within the gene	GAL83
		XI	515644	515655	AAATTTCTGGGG	within the gene	GAP1
		V	205782	205793	GGTTGTCCGGGG	within the gene	GCD11
		XVI	902853	902864	GAAATCCTGGGG	within the gene	GDB1
		XV	1042503	1042492	TTTGAACTGGGG	within the gene	GDH1
		I	32109	32120	TTTAAACTGGGG	within the gene	GDH3
		VII	1005140	1005151	GAATGGGTGGGG	within the gene	GND2
		XV	217398	217409	TGGTAACTGGGG	within the gene	GPD2
		IV	391943	391932	GGGTTGCCGGGG	within the gene	GPR1
		IV	391314	391303	TTTAAGCTGGGG	within the gene	GPR1
		II	267104	267093	AAAATAGTGGGG	within the gene	GRX7
		XII	854301	854312	TAAATTCTGGGG	within the gene	GRX8
		V	47729	47740	TGGGAAGTGGGG	within the gene	HAT2
		IV	1381853	1381842	TGAAGTCTGGGG	within the gene	HEH2
		XI	472074	472063	TGGAACCTGGGG	within the gene	HEL1
		XV	765099	765110	TTATTCCCGGGG	within the gene	HER1
		XIII	856489	856478	TGGGTTCTGGGG	within the gene	HER2
		II	715084	715073	TAGGTGCTGGGG	within the gene	HIS7
		IV	46839	46828	ATGTTGCTGGGG	within the gene	HO
		IX	156836	156847	AGGATCGTGGGG	within the gene	HPM1
		IV	732715	732726	GTGTTGCCGGGG	within the gene	HPR1
		XII	336738	336727	AATATGGCGGGG	within the gene	HRT3
		X	502009	501998	TGAAGAGTGGGG	within the gene	HUL4
		VIII	291459	291448	TTTGATGTGGGG	within the gene	HXT1
		VI	113463	113474	TTTATTGTGGGG	within the gene	HXT10
		IV	1163254	1163243	TTGGTTGTGGGG	within the gene	HXT3
		IV	1154513	1154502	TTGGTTGTGGGG	within the gene	HXT7
		IX	194285	194296	TGTGGACTGGGG	within the gene	ICE2
		II	558707	558718	AAGAGGCTGGGG	within the gene	IFA38
		IV	590663	590652	AATATAGCGGGG	within the gene	IPT1
		II	523798	523787	GATTATCTGGGG	within the gene	IRA1
		IV	1132545	1132556	AAATGCGTGGGG	within the gene	IRC3
		XV	885762	885773	GTTTACGTGGGG	within the gene	ISW2
		VII	461869	461880	AAATACGCGGGG	within the gene	KAP122
		IV	267724	267735	GGGTATGTGGGG	within the gene	KIN28
		I	171320	171309	AATTGTGTGGGG	within the gene	KIN3
		XV	776321	776332	TAATTAGTGGGG	within the gene	KIN4
		IX	201840	201829	ATTTTTCCGGGG	within the gene	KTR7
		IX	200862	200851	TGAAAGGTGGGG	within the gene	KTR7
		X	45095	45084	AAATAACTGGGG	within the gene	LAA1
		XIV	201741	201752	AAATTCCTGGGG	within the gene	LAP3
		X	318952	318963	ATTTTGGTGGGG	within the gene	LAS21
		III	108162	108173	TTGTTCCTGGGG	within the gene	LDB16
		XV	439473	439462	TAAAAAGTGGGG	within the gene	LPL1
		XIV	640953	640964	TGAAAGCTGGGG	within the gene	LRO1
		IV	300395	300384	AGGTGTGTGGGG	within the gene	LUC7
		XIV	139413	139424	AGGAGCCTGGGG	within the gene	LYP1
		II	473227	473216	GATTTCGTGGGG	within the gene	LYS2
		IV	931573	931584	GGTGGTCTGGGG	within the gene	LYS4
		X	410419	410408	AGAGAACTGGGG	within the gene	MAD3
		V	55544	55533	AATTTGCCGGGG	within the gene	MAK10
		VII	1074236	1074225	TTGGAACTGGGG	within the gene	MAL11
		VII	1071452	1071463	ATGGTCCCGGGG	within the gene	MAL13
		IV	1104211	1104222	TTGATCCTGGGG	within the gene	MCM21
		XVI	31253	31264	GTTGGCGTGGGG	within the gene	MDL2
		XVI	31719	31730	AGGGTGCTGGGG	within the gene	MDL2
		XII	713792	713781	AGATACGCGGGG	within the gene	MEC3
		XVI	505777	505766	TTGAAGCTGGGG	within the gene	MET12
		II	735868	735857	TGGTACCTGGGG	within the gene	MIC12
		VII	961611	961600	ATTATACTGGGG	within the gene	MIC26
		XV	943134	943123	TGGGTTGTGGGG	within the gene	MIP1
		II	412459	412470	ATTTGACCGGGG	within the gene	MIS1
		XVI	239770	239759	TAAAAAGTGGGG	within the gene	MLH3
		IV	953897	953908	AGATTGCTGGGG	within the gene	MNN10
		X	738260	738249	GTGGAACTGGGG	within the gene	MPH3
		IV	401407	401396	TGGAAAGTGGGG	within the gene	MPS1
		XVI	223354	223365	TAATGAGCGGGG	within the gene	MRPL40
		XI	533206	533195	GTAATACTGGGG	within the gene	MRS4
		VIII	350268	350279	TGAGTACTGGGG	within the gene	MSH1
		XII	380979	380990	AAATTAGTGGGG	within the gene	MSL5
		XI	257439	257450	GTATTTGTGGGG	within the gene	MTC2
		XIII	466697	466708	TAATGTCTGGGG	within the gene	MUB1
		XII	883402	883391	AAGATACTGGGG	within the gene	NAM2
		XI	526394	526383	GGGTATGTGGGG	within the gene	NAP1
		XIV	199729	199718	GAAAAACTGGGG	within the gene	NAR1
		XVI	836678	836667	ATTAAACTGGGG	within the gene	NCA2
		XIII	29257	29246	GTATTCCTGGGG	within the gene	NDI1
		XII	420697	420708	GTAGTAGTGGGG	within the gene	NHA1
		IX	34377	34366	TTATGTGTGGGG	within the gene	NIT1
		V	413472	413461	AGTTGTCTGGGG	within the gene	NSA2
		V	370011	370000	GTATACCTGGGG	within the gene	NUP157
		XIII	67144	67133	AATGTAGTGGGG	within the gene	NUP188
		VII	399200	399211	TAAATGGTGGGG	within the gene	OLE1
		VII	399824	399835	GATTAACTGGGG	within the gene	OLE1
		X	572778	572767	TGTGTGGTGGGG	within the gene	OPI3
		XVI	924421	924410	TAATTGGTGGGG	within the gene	OPT2
		XVI	696546	696535	TTGATTGTGGGG	within the gene	OPY2
		XI	30636	30625	GATTGTGTGGGG	within the gene	OXP1
		XVI	175418	175429	AGAAGAGTGGGG	within the gene	OXR1
		XVI	226614	226603	GTATGTCTGGGG	within the gene	OYE3
		XI	631409	631420	AATTTGGTGGGG	within the gene	PCK1
		XV	932785	932796	GTGTATCCGGGG	within the gene	PDR10
		XV	632192	632203	TTAAAAGTGGGG	within the gene	PET123
		XII	779604	779615	TATTTTGTGGGG	within the gene	PEX30
		VIII	474854	474843	ATTTTTGTGGGG	within the gene	PFS1
		X	723818	723829	AATGGTCTGGGG	within the gene	PGU1
		XV	1068305	1068316	TGGTGGCTGGGG	within the gene	PHR1
		II	15565	15554	AAGATAGTGGGG	within the gene	PKC1
		IX	276270	276259	GGAAATGTGGGG	within the gene	PKP1
		XV	846557	846546	ATATTACCGGGG	within the gene	PLP2
		VII	488575	488586	TATTAAGTGGGG	within the gene	PMC1
		IV	288771	288782	AAGTTACTGGGG	within the gene	PMT1
		I	106776	106765	ATGTGGCTGGGG	within the gene	PMT2
		XIII	135829	135840	TTGGAACTGGGG	within the gene	POB3
		XIV	150744	150755	GAAATGGCGGGG	within the gene	POL2
		XIV	720080	720069	GAGTTTGTGGGG	within the gene	POP2
		IX	284176	284165	TTTTATCTGGGG	within the gene	PRM2
		XIV	645654	645643	AGTTTACCGGGG	within the gene	PRP2
		VIII	434410	434399	AAAAATCTGGGG	within the gene	PRP8
		VIII	429760	429749	GAATTGGCGGGG	within the gene	PRP8
		II	488281	488270	AATTGTGTGGGG	within the gene	PTC4
		VII	384120	384131	GATTTAGCGGGG	within the gene	PUS2
		VII	1051602	1051591	ATGGGTCTGGGG	within the gene	PXR1
		X	106463	106474	GGGATGGTGGGG	within the gene	QCR8
		XI	225094	225083	TTGAATCTGGGG	within the gene	RAD27
		IV	502574	502563	ATAAACCTGGGG	within the gene	RAD28
		IV	502351	502340	TGGAGGGTGGGG	within the gene	RAD28
		XIII	212754	212743	AAAGAACTGGGG	within the gene	RAD52
		XIV	243958	243969	GTTTATCCGGGG	within the gene	RAP1
		XII	635454	635465	GGATATGTGGGG	within the gene	RCK2
		IV	498112	498101	TTGTTTCCGGGG	within the gene	REG1
		XVI	234795	234784	TTTTTCGTGGGG	within the gene	REV3
		II	607818	607829	TTGTTGCTGGGG	within the gene	RIM2
		XII	71437	71426	TTTATTGTGGGG	within the gene	RIX7
		XII	417258	417269	GTTAGCGTGGGG	within the gene	RKM5
		XVI	381015	381004	ATTATACTGGGG	within the gene	RLM1
		VII	1043858	1043847	GTTAGCCCGGGG	within the gene	RNH70
		XII	866769	866780	AGATTTCTGGGG	within the gene	ROM2
		XVI	578292	578281	GGTAAAGCGGGG	within the gene	RPA135
		V	524009	524020	AGGTTCCTGGGG	within the gene	RPH1
		XVI	282841	282852	AGTTATGTGGGG	within the gene	RPL33A
		X	608391	608402	AAAGTGCTGGGG	within the gene	RPL43B
		IV	472038	472049	TGAATCCTGGGG	within the gene	RPL4B
		VIII	164274	164263	TGAAGGGTGGGG	within the gene	RPN1
		VII	278039	278050	AGGTTACTGGGG	within the gene	RPS2
		II	201013	201002	AAGATACCGGGG	within the gene	RRN6
		XIV	168388	168377	AAAATGGTGGGG	within the gene	RTC4
		XII	146947	146958	GAAATGGTGGGG	within the gene	RTT109
		IV	714161	714150	TTAGTTGCGGGG	within the gene	SAC6
		XI	495959	495970	ATGATACTGGGG	within the gene	SAP190
		IV	182662	182651	GAATGCCTGGGG	within the gene	SAS10
		XIII	879093	879082	AAAATACTGGGG	within the gene	SCW10
		VII	59875	59886	ATAAAAGTGGGG	within the gene	SEC15
		VII	510290	510279	GTTATGGCGGGG	within the gene	SEC9
		VIII	515235	515224	AGTTAACTGGGG	within the gene	SET5
		II	213743	213732	TGATTACTGGGG	within the gene	SLA1
		IV	619278	619267	GGAATTGTGGGG	within the gene	SLU7
		II	675513	675524	GATTGTGCGGGG	within the gene	SLX1
		XVI	500300	500311	GTTATTGCGGGG	within the gene	SMA1
		VII	893766	893755	GATTTACTGGGG	within the gene	SNG1
		VI	10715	10704	GGTAACCTGGGG	within the gene	SNO3
		XI	123068	123079	GATTGACCGGGG	within the gene	SNU114
		VII	986444	986455	TGTTTCCCGGGG	within the gene	SOL4
		VII	334925	334936	AAGGATGCGGGG	within the gene	SPC105
		XI	358589	358600	AATGACGTGGGG	within the gene	SPC42
		XVI	685157	685146	TTATTGGTGGGG	within the gene	SPE3
		VII	184281	184270	AGAGGTGTGGGG	within the gene	SPO74
		XII	974939	974950	GATGATGCGGGG	within the gene	SPP382
		IV	1259389	1259400	GATATACTGGGG	within the gene	SPT3
		II	403171	403160	AGGAGGCTGGGG	within the gene	SPT7
		VII	321925	321936	ATTTTGCTGGGG	within the gene	SRM1
		VII	322096	322107	ATGGTCCTGGGG	within the gene	SRM1
		XVI	634588	634599	TTTGTTCCGGGG	within the gene	SRO7
		IV	1044391	1044380	GAGAAAGTGGGG	within the gene	SRP101
		XVI	712241	712230	GAGGGGGTGGGG	within the gene	SRP54
		IV	1048851	1048840	GAATATCTGGGG	within the gene	SSD1
		IX	298956	298945	ATTTTACCGGGG	within the gene	SSM4
		XI	42469	42458	ATAATCGCGGGG	within the gene	STE6
		IX	118091	118102	GGAAAGCTGGGG	within the gene	STH1
		IV	1387594	1387605	TTGAGTCTGGGG	within the gene	STP1
		VII	452765	452776	TATTTTCTGGGG	within the gene	STT3
		XII	739678	739667	ATGTGTGTGGGG	within the gene	STT4
		XIII	384966	384977	AGAAAACTGGGG	within the gene	STV1
		IV	1167311	1167300	TAAATGGCGGGG	within the gene	SVF1
		IV	1138157	1138168	GGAAAACTGGGG	within the gene	SWR1
		XIV	288994	289005	ATTGTCCTGGGG	within the gene	SWT21
		X	380584	380573	AGTATACCGGGG	within the gene	TAD2
		XIII	724108	724097	GAATTCCTGGGG	within the gene	TAF7
		VII	689232	689243	AAAAAACTGGGG	within the gene	TEL2
		XI	606837	606826	GTGTTGGCGGGG	within the gene	TGL4
		XV	478115	478104	TAAAGAGTGGGG	within the gene	TGL5
		IV	311050	311039	TGTTAAGTGGGG	within the gene	THI3
		IV	68203	68192	TATATGCTGGGG	within the gene	TIM22
		XIV	663360	663371	AATAATGCGGGG	within the gene	TIM23
		II	475610	475599	GAAGAGGTGGGG	within the gene	TKL2
		XIV	125598	125609	TTTTTACCGGGG	within the gene	TOF1
		XI	59001	58990	TGAAAAGTGGGG	within the gene	TOR2
		II	563627	563616	GGTTTGGTGGGG	within the gene	TOS1
		VII	677517	677528	GAGTTTCTGGGG	within the gene	TPC1
		X	110716	110705	TAGAATGTGGGG	within the gene	TPK1
		IV	263094	263105	GGTATTCCGGGG	within the gene	TRM3
		V	339225	339236	AAAGGCGTGGGG	within the gene	TRP2
		VII	831662	831673	GATTAGGTGGGG	within the gene	TRS65
		XV	802950	802939	TAAAGAGTGGGG	within the gene	TUM1
		XI	40714	40725	GATAAAGTGGGG	within the gene	UBA1
		IV	1127993	1128004	AAAATGGTGGGG	within the gene	UBX5
		XI	421990	421979	TTGATTCCGGGG	within the gene	UFD4
		XVI	513656	513645	GAAGGTGTGGGG	within the gene	ULP1
		XV	694428	694439	TTGAAACTGGGG	within the gene	ULS1
		VII	634311	634322	ATGTGGCTGGGG	within the gene	UPF3
		IV	832042	832031	AGAAAACTGGGG	within the gene	UPS3
		XII	963876	963887	GAGATGGTGGGG	within the gene	URA4
		XI	520357	520368	TTGTATCTGGGG	within the gene	UTH1
		II	228076	228087	TTTTGAGTGGGG	within the gene	UTP20
		V	130418	130429	AAAAATCCGGGG	within the gene	VAC8
		VIII	161054	161065	AGTGTCGTGGGG	within the gene	VMA16
		XV	490452	490441	AAGAAGGTGGGG	within the gene	VPS21
		X	133341	133330	ATTTTAGTGGGG	within the gene	VPS35
		VII	309365	309354	TAGAATCTGGGG	within the gene	VPS73
		VII	886371	886360	TTGTAGGTGGGG	within the gene	XKS1
		VIII	421427	421416	GAAGTGCTGGGG	within the gene	YAP1801
		IX	344767	344778	TTATATGCGGGG	within the gene	YIA6
		XI	262598	262609	ATGGAAGTGGGG	within the gene	YJU2
		IX	310018	310007	ATATTTCTGGGG	within the gene	YKE4
		XIII	479377	479366	AGGTATGTGGGG	within the gene	YKU80
		VII	1055490	1055501	AGGTAAGTGGGG	within the gene	YOR1
		XIII	475376	475365	AAAATCGTGGGG	within the gene	YPK2
		XV	862692	862703	AATTTTGTGGGG	within the gene	YPK9
		XV	864743	864754	ATGATTGTGGGG	within the gene	YPK9
		IV	1181952	1181963	GGTTATGTGGGG	within the gene	YPQ2
		IV	1214809	1214820	TATGAAGTGGGG	within the gene	YPR1
		V	214689	214678	GTGATTCCGGGG	within the gene	YPT31
		XIV	450505	450516	GGGAGACTGGGG	within the gene	YPT53
		IV	1528955	1528966	TTATACGTGGGG	within the gene	YRF1-1
		V	573772	573783	TTATACGTGGGG	within the gene	YRF1-2
		VII	1087838	1087849	TTATACGTGGGG	within the gene	YRF1-3
		XII	1068479	1068490	TTATACGTGGGG	within the gene	YRF1-4
		XVI	3033	3022	TTATACGTGGGG	within the gene	YRF1-7
		XV	654212	654223	GAGTAAGCGGGG	within the gene	YRM1
		XV	655290	655301	AATATTGTGGGG	within the gene	YRM1
		X	330884	330873	TTTAACCCGGGG	within the gene	ZAP1
