## Supplemental Table S2 for "A glucose starvation response governs endocytic trafficking and eisosomal retention of surface cargoes"

### Sheet: Primer sequences
Database #	Sequence	Directionality	Gene
207	CTCCACCACTGCTGAAAGAG	5'	ACT1
208	GCAGCGGTTTGCATTTCTTG	3'	ACT1
211	GACAGCCTTATGTTCCCTGC	5'	APL3
212	CAGGTTTCCCGCTTGATGAG	3'	APL3
215	AGCCTGGTTATTTGCCGTTG	5'	BNI1
216	AATCGCATTTTCACCCCCAC	3'	BNI1
219	ATGCATACGTTCAGTTGGGC	5'	BUD6
220	AAAGCCATTGGCACATCACC	3'	BUD6
225	CCATTGCGGGGTTCTATACG	5'	HEM2
226	CATATCACTGGGAGCCACAC	3'	HEM2
229	ACCGACAAAATCGCCTACTTG	5'	PIL1
230	TCAGCGACCAAAGATTCAGC	3'	PIL1
231	CAACGTTGACAGCTTAGGGG	5'	ROM2
232	TAGCGAAGGAATCTGGCCTC	3'	ROM2
235	CCTCCGTTCCAAATACGACG	5'	SLA1
236	CATCAACGCCGCAATTCAAG	3'	SLA1
239	ACAAGATGCTGGCGTAAGTG	5'	YAP1801
240	TATCCTCCAAACCCTGCACC	3'	YAP1801
243	GCCACAAATGACCGCTCAAG	5'	YAP1802
244	TGTGGCATTGTAGACGCAG	3'	YAP1802
361	ACATCGGCTCGTCCAAATTC	5'	GPA1
362	TCTGGTCGTATTCACTCATTGC	3'	GPA1
365	CAATGGGCCTAACGCATCG	5'	GPA2
366	GGGTCTGTAATTGGGCGAAG	3'	GPA2
376	GAAGGAGCAAGCAACTGACC	5'	SUR7
377	TGGAAGAAGGCCCCACTATG	3'	SUR7
378	TGTGTTCACTTTCACTGCCG	5'	NCE102
379	CGGCTTGAGCTTGTCTACATC	3'	NCE102
382	GCTAAAGAGTCATCCAAAGCCC	5'	PKH2
383	GTAGAATACGCGCCATCACC	3'	PKH2
384	AACAATAGGACGCTGACGATG	5'	SLM1
385	CTTGGAGCTGTTTCCCGTTG	3'	SLM1
386	TGCACGAGGCATTCGATAAC	5'	SLM2
387	CGTAGCTGGTCAATCCGTTC	3'	SLM2
388	AGATGACTCTCCTGTCACTCC	5'	LSP1
389	GGGTCCAAGATTCCAAGGC	3'	LSP1
390	TGGCCTGTTTTTGTCACCAG	5'	EIS1
391	TTCATCCATAGCACGTTGCG	3'	EIS1

### Sheet: Primer efficiency & usage
Primer pair	Target	Slope	Y-Intercept	Efficiency (%)	Std Dev	Usage
207 / 208	ACT1	-3.3082	27.2	100.576	0.0792	Throughout
225 / 226	HEM2	-3.349	29.8424	98.8825	0.0175	Throughout
211 / 212	APL3	-3.0736	31.4453	111.52	0.0586	Figures 2D, 2G
215 / 216	BNI1	-3.354	30.6206	98.6788	0.0013	Figures 2D, 2G
219 / 220	BUD6	-3.2671	32.1961	102.34	0.0727	Figures 2D, 2G
235 / 236	SLA1	-3.3234	30.8072	99.9386	0.0263	Figures 2D, 2G
231 / 232	ROM2	-3.367	29.8888	98.1528	0.0034	Figures 2D, 2G
239 / 240	YAP1801	-3.3976	30.9747	96.9361	0.0046	Figures 2D, 2E, 2F, 2G
243 / 244	YAP1802	-3.3595	30.6272	98.4556	0.0134	Figures 2D, 2E, 2F, 2G
361 / 362	GPA1	-3.2462	32.0938	103.26	0.1245	Figure 5E
365 / 366	GPA2	-3.2875	31.2139	101.457	0.0368	Figure 5E
229 / 230	PIL1	-3.3733	26.9366	97.8999	0.0031	Figure 6B, S6a
376 / 377	SUR7	-3.2814	29.8077	101.72	0.0038	Figure 6B
378 / 379	NCE102	-3.3356	26.5498	99.4326	0.0115	Figure 6B
382 / 383	PKH2	-3.2601	31.1035	102.646	0.0114	Figure 6B
384 / 385	SLM1	-3.3565	29.9558	98.5772	0.0305	Figure 6B
386 / 387	SLM2	-3.385	34.2634	97.4336	0.1815	Figure 6B
388 / 389	LSP1	-3.2539	29.408	102.919	0.0044	Figure 6B
390 / 391	EIS1	-3.4562	29.2598	94.6862	3.3454	Figure 6B
