## Supplemental Table S3 for "A glucose starvation response governs endocytic trafficking and eisosomal retention of surface cargoes"

### Sheet: Sheet1
	Table 3: Yeast strains used in this study
	Strain	Parental strain	Genotype	Reference	Figure Used
	CMY56	BY4742	MATα, his3∆ leu2∆ lys2∆ ura3∆	Brachmann et al., 1998	Throughout as wild-type and parental strain
	CMY56	BY4741	MATa, his3∆ leu2∆ met15∆ ura3∆	Brachmann et al., 1999	Parental strain
	CMY41	SEY6210	MATα, leu2-3,112 ura3-52 his3-Δ200 trp1-Δ901 lys2-801 suc2-Δ9	Robinson et al., 1988	Parental strain
	CM1424	BY4741	NOP1-sfGFP-HXT6::URA3	Weill et al., 2018	S1e
	CM1425	BY4741	NOP1-sfGFP-HXT7::URA3	Weill et al., 2019	S1e
	CMY844	BY4741	MIG1-mGFP::HIS3 NRD1-mCherry::Hygr	Wollman et al., 2017	2A
	CMY950	BY4741	MIG2-mGFP::his5+ NRD1-mCherry::Hygr	This study	S2d
	CM768	BY4742	mig1∆::Kanr	Winzeler et al., 1999	2F, 4B
	CMY997	BY4742	mig1∆::Kanr mig2∆::His5+	This study	2F, 4B, 4C, 5D, 5E, 6B
	CMY821	BY4742	msn2∆::Kanr	Winzeler et al., 1999	2G
	CMY903	BY4742	YAP1801-mGFP::Mtxr	This study	3A, 3B, S3e
	CMY905	BY4742	YAP1802-mGFP::Mtxr	This study	3A, 3B
	CMY949	BY4742	YAP1801-mGFP:Mtxr YAP1802-mCherry::His5+	This study	3C, 3D, S3a, S3b
	CMY1008	BY4742	YAP1801-mCherry::His5+	This study	3E, S3c
	CMY1010	BY4742	YAP1802-mCherry::His5+	This study	3E, S3c, S3d
	CMY703	BY4742	his3∆::HIS3-pRS303-Ste3-GFP-UL36	This study	5C, 5D, 5G, S5a
	CMY741	BY4742	gpr1∆::Kanr his3∆::HIS3-pRS303-Ste3-GFP-UL36	This study	5D
	CMY747	BY4742	ras2∆::Kanr his3∆::HIS3-pRS303-Ste3-GFP-UL36	This study	5D
	CMY743	BY4742	gpa1∆::Kanr his3∆::HIS3-pRS303-Ste3-GFP-UL36	This study	5F
	CMY745	BY4742	gpa2∆::Kanr his3∆::HIS3-pRS303-Ste3-GFP-UL36	This study	5F
	CMY786	BY4742	SEC7-mGFP::loxP	This study	5I
	CMY828	SEY6210	VPS4-mCherry::His5+	Adell et al., 2017	5J
	CMY704	BY4742	rcy1∆::Kanr his3∆::HIS3-pRS303-Ste3-GFP-UL36	This study	S5a, S5c
	CMY789	BY4742	SEC7-mCherry::loxP	This study	S5c
	CMY944	BY4742	YAP1801-mGFP::Mtxr PIL1-mCherry::His5+	This study	6A
	CMY1309	BY4742	PIL1-mGFP::His5+	This study	6A
	CMY952	BY4742	PIL1-mCherry::His5+	This study	6C, 6D, 6E, 6F, 6G, 6H, S6b, S6b, S6e, 7B, S7a
	CMY1367	BY4742	pil1∆::Kanr	Winzeler et al., 1999	7A, S7b, S7c
	CMY1371	BY4742	lsp1∆::Kanr	Winzeler et al., 1999	7A, S7b, S7c
	CMY1374	BY4742	slm2∆::Kanr	Winzeler et al., 1999	7A
	CMY1370	BY4742	sur7∆::Kanr	Winzeler et al., 1999	7A
	CMY1369	BY4742	eis1∆::Kanr	Winzeler et al., 1999	7A, 7D, 7E, 7F, 7G, S7c, S7e
	CMY1368	BY4742	nce102∆::Kanr	Winzeler et al., 1999	7A, 7D, 7E, 7F, 7G, S7d
	CMY1372	BY4742	pkh2∆::Kanr	Winzeler et al., 1999	7A, 7D, 7E, 7F, 7G, S7d
	CMY1373	BY4742	slm1∆::Kanr	Winzeler et al., 1999	7A
	CMY820	BY4742	fur4∆::Kanr	Winzeler et al., 1999	7C
