## Supplemental Table S4 for "A glucose starvation response governs endocytic trafficking and eisosomal retention of surface cargoes"

### Sheet: Sheet1
	Table 4: Plasmids used in this study
	Plasmid	Genotype	Reference	Figure Used
	pRS315	Low copy centromeric yeast expression plasmid containing LEU2 marker	Sikorski and Hieter, 1989	Parent / control vector
	pRS316	Low copy centromeric yeast expression plasmid containing URA3 marker	Sikorski and Hieter, 1989	Parent / control vector
	pRS303	Integration / shuttle plasmid containing URA3 marker	Sikorski and Hieter, 1989	Parent vector
	pCM264	pRS315 expressing Mup1-GFP from MUP1 promoter	Stringer and Piper, 2011	1A, 1B, 1C, 1D, S1a, S1b, S1c, 3E, 4A, 4B, 5H, 5L, 6C, 6D, 6E, S6b, S6d
	pCM387	pRS315 expressing Ste3-GFP from STE3 promoter	Urbanowski and Piper, 2001	1A, 4C, S7a
	pCM988	pRS315 expressing Fur4-mNG from FUR4 promoter	This study	1A, 4C, 7B, 7F
	pCM859	pRS416 expressing GFP-Snc1PM (contains L96V mutation) from SNC1 promoter	Xu et al., 2017	1E
	pCM386	pRS415 expressing Can1-GFP from CAN1 promoter	This study	S1c, 4C
	pCM503	pRS316 expressing Yor1-GFP from CUP1 promoter	MacDonald et al., 2015	S1d
	pCM995	pRS316 expressing Yap1801-mCherry from CUP1 promoter	This study	4A
	pCM996	pRS316 expressing Yap1802-mCherry from CUP1 promoter	This study	4A, 6A
	pCM691	pRS315 expressing Ste3-GFP-UL36 from STE3 promoter	Stringer and Piper, 2011	5D, S7a
	pCM1015	pRS316 expressing Gpa2-mCherry from CUP1 promoter	This study	5G
	pCM1002	pRS316 expressing Gpa2-GFP from CUP1 promoter	This study	5H, 5L S5c,
	pCM1004	pRS316 expressing Gpa1-mCherry from CUP1 promoter	This study	5I, 5K, S5a, S5b
	pCM1016	pRS316 expressing Gpa1-mGFP from CUP1 promoter	This study	5J
	pCM1011	pRS315 expressing Gpa2-GFP from CUP1 promoter	This study	5K, S5b
	pCM994	pRS316 expressing Pil1-mCherry from CUP1 promoter	This study	6A
	pCM1006	pRS316 expressing Pil1-GFP from PIL1 promoter	This study	7D, 7E
