## Supplemental Table S5 for "A glucose starvation response governs endocytic trafficking and eisosomal retention of surface cargoes"

### Sheet: Sheet1
	Table 5: Statistical significance
	Experiemnt	Notes	Significant	Adjusted P value	Figure Used
	30 min raffinose	YAP1801	Yes	<0.000001	2D
	30 min raffinose	YAP1802	Yes	0.014765	2D
	30 min raffinose	APL3	No	0.999996	2D
	30 min raffinose	BNI1	No	0.999996	2D
	30 min raffinose	BUD6	No	0.999996	2D
	30 min raffinose	SLA1	No	0.999996	2D
	30 min raffinose	ROM2	No	0.999981	2D
	60 min raffinose	YAP1801	Yes	<0.000001	2D
	60 min raffinose	YAP1802	Yes	<0.000001	2D
	60 min raffinose	APL3	No	0.999971	2D
	60 min raffinose	BNI1	No	0.999996	2D
	60 min raffinose	BUD6	No	0.999996	2D
	60 min raffinose	SLA1	No	0.99998	2D
	60 min raffinose	ROM2	No	0.999996	2D
	15 min raffinose	YAP1801	Yes	<0.000001	2E
	15 min raffinose	YAP1802	No	0.923942	2E
	30 min raffinose	YAP1801	Yes	<0.000001	2E
	30 min raffinose	YAP1802	Yes	<0.000001	2E
	60 min raffinose	YAP1801	Yes	<0.000001	2E
	60 min raffinose	YAP1802	Yes	<0.000001	2E
	90 min raffinose	YAP1801	Yes	3e-06	2E
	90 min raffinose	YAP1802	No	0.417664	2E
	mig1∆	YAP1801	No	0.998571	2F
	mig1∆	YAP1802	No	0.998571	2F
	mig1∆ mig2∆	YAP1801	Yes	<0.000001	2F
	mig1∆ mig2∆	YAP1802	Yes	0.000258	2F
	msn2∆	YAP1801	Yes	0.035138	2G
	msn2∆	YAP1802	No	0.081538	2G
	msn2∆	APL3	No	0.36662	2G
	msn2∆	BNI1	No	0.492061	2G
	msn2∆	BUD6	No	0.7751	2G
	msn2∆	SLA1	No	0.730214	2G
	msn2∆	ROM2	No	0.234561	2G
	60 min raffinose	PIL1	Yes	<0.000001	6B
	60 min raffinose	SUR7	No	0.834054	6B
	60 min raffinose	NCE102	Yes	<0.000001	6B
	60 min raffinose	PKH2	Yes	<0.000001	6B
	60 min raffinose	SLM1	Yes	<0.000001	6B
	60 min raffinose	SLM2	No	0.456706	6B
	60 min raffinose	LSP1	Yes	<0.000001	6B
	60 min raffinose	EIS1	Yes	<0.000001	6B
	60 min raffinose	SEG1	Yes	<0.000001	6B
	mig1∆ mig2∆	PIL1	No	0.997483	6B
	15 min raffinose	PIL1	No	0.997483	S6a
	30 min raffinose	PIL1	Yes	0.01328	S6a
	60 min raffinose	PIL1	Yes	<0.000001	S6a
	90 min raffinose	PIL1	No	0.989609	S6a
	60 min raffinose	GPA1	No	0.999996	5E
	60 min raffinose	GPA2	Yes	<0.000001	5E
	mig1∆ mig2∆	GPA1	No	0.998571	5E
	mig1∆ mig2∆	GPA2	Yes	<0.000001	5E
	Slimfield abundance raffinose	Yap1801	Yes	0.0046	3D
	Slimfield abundance raffinose	Yap1802	Yes	<0.0001	3D
	Confocal abundance 30 min raffinose	Yap1801	Yes	<0.0001	S3b
	Confocal abundance 60 min raffinose	Yap1801	Yes	<0.0001	S3b
	Confocal abundance 120 min raffinose	Yap1801	Yes	<0.0001	S3b
	Confocal abundance 30 min raffinose	Yap1802 (mother)	No	0.1742	S3c
	Confocal abundance 60 min raffinose	Yap1802 (mother)	Yes	0.0085	S3c
	Confocal abundance 120 min raffinose	Yap1802 (mother)	Yes	0.0158	S3c
	Confocal abundance 30 min raffinose	Yap1802 (daughter)	Yes	0.0002	S3d
	Confocal abundance 60 min raffinose	Yap1802 (daughter)	Yes	0.0004	S3d
	Confocal abundance 120 min raffinose	Yap1802 (daughter)	Yes	0.021	S3d
	Slimfield abundance raffinose	Pil1	No	0.2973	6F
	Eisosome number 30 min raffinose	Pil1-mCherry puncta	No	0.5847	S6d
	Eisosome number 30 min raffinose	Pil1-mCherry puncta	No	0.6187	S6d
	Immunoblot abundance 60 min raffinose	Yap1801	Yes	0.000338	3B
	Immunoblot abundance 60 min raffinose	Yap1801	Yes	0.002452	3B
	Immunoblot abundance 120 min raffinose	Yap1802	No	0.914469	3B
	Immunoblot abundance 60 min raffinose	Yap1802	No	0.381398	3B
	20 µg/ml Ura Recovery (0 hours)	eis1∆	No	>0.999999	7G
	20 µg/ml Ura Recovery (1 hours)	eis1∆	Yes	0.005945	7G
	20 µg/ml Ura Recovery (2 hours)	eis1∆	Yes	2e-06	7G
	20 µg/ml Ura Recovery (3 hours)	eis1∆	Yes	<0.000001	7G
	20 µg/ml Ura Recovery (4 hours)	eis1∆	Yes	<0.000001	7G
	20 µg/ml Ura Recovery (5 hours)	eis1∆	Yes	<0.000001	7G
	20 µg/ml Ura Recovery (6 hours)	eis1∆	Yes	<0.000001	7G
	4 µg/ml Ura Recovery (0 hours)	eis1∆	No	>0.999999	S7d
	4 µg/ml Ura Recovery (1 hours)	eis1∆	Yes	0.041532	S7d
	4 µg/ml Ura Recovery (2 hours)	eis1∆	Yes	0.001941	S7d
	4 µg/ml Ura Recovery (3 hours)	eis1∆	Yes	0.00043	S7d
	4 µg/ml Ura Recovery (4 hours)	eis1∆	Yes	2.3e-05	S7d
	4 µg/ml Ura Recovery (5 hours)	eis1∆	Yes	2e-06	S7d
	4 µg/ml Ura Recovery (6 hours)	eis1∆	Yes	6e-06	S7d
	2 µg/ml Ura Recovery (0 hours)	eis1∆	No	>0.999999	S7d
	2 µg/ml Ura Recovery (1 hours)	eis1∆	No	0.069444	S7d
	2 µg/ml Ura Recovery (2 hours)	eis1∆	Yes	0.000308	S7d
	2 µg/ml Ura Recovery (3 hours)	eis1∆	Yes	8.6e-05	S7d
	2 µg/ml Ura Recovery (4 hours)	eis1∆	Yes	8.6e-05	S7d
	2 µg/ml Ura Recovery (5 hours)	eis1∆	Yes	8e-06	S7d
	2 µg/ml Ura Recovery (6 hours)	eis1∆	Yes	4.2e-05	S7d
	0.5 µg/ml Ura Recovery (0 hours)	eis1∆	No	>0.999999	7G
	0.5 µg/ml Ura Recovery (1 hours)	eis1∆	Yes	0.000205	7G
	0.5 µg/ml Ura Recovery (2 hours)	eis1∆	Yes	4e-06	7G
	0.5 µg/ml Ura Recovery (3 hours)	eis1∆	Yes	1e-06	7G
	0.5 µg/ml Ura Recovery (4 hours)	eis1∆	Yes	<0.000001	7G
	0.5 µg/ml Ura Recovery (5 hours)	eis1∆	Yes	<0.000001	7G
	0.5 µg/ml Ura Recovery (6 hours)	eis1∆	Yes	<0.000001	7G
	20 µg/ml Ura Recovery (0 hours)	pkh2∆	No	>0.999999	7G
	20 µg/ml Ura Recovery (1 hours)	pkh2∆	Yes	0.048694	7G
	20 µg/ml Ura Recovery (2 hours)	pkh2∆	Yes	0.002238	7G
	20 µg/ml Ura Recovery (3 hours)	pkh2∆	Yes	0.000208	7G
	20 µg/ml Ura Recovery (4 hours)	pkh2∆	Yes	3e-06	7G
	20 µg/ml Ura Recovery (5 hours)	pkh2∆	Yes	<0.000001	7G
	20 µg/ml Ura Recovery (6 hours)	pkh2∆	Yes	<0.000001	7G
	4 µg/ml Ura Recovery (0 hours)	pkh2∆	No	>0.999999	S7d
	4 µg/ml Ura Recovery (1 hours)	pkh2∆	No	0.14387	S7d
	4 µg/ml Ura Recovery (2 hours)	pkh2∆	Yes	0.012912	S7d
	4 µg/ml Ura Recovery (3 hours)	pkh2∆	Yes	0.004511	S7d
	4 µg/ml Ura Recovery (4 hours)	pkh2∆	Yes	0.003686	S7d
	4 µg/ml Ura Recovery (5 hours)	pkh2∆	Yes	4.1e-05	S7d
	4 µg/ml Ura Recovery (6 hours)	pkh2∆	Yes	0.029265	S7d
	2 µg/ml Ura Recovery (0 hours)	pkh2∆	No	>0.999999	S7d
	2 µg/ml Ura Recovery (1 hours)	pkh2∆	No	0.076523	S7d
	2 µg/ml Ura Recovery (2 hours)	pkh2∆	Yes	0.003287	S7d
	2 µg/ml Ura Recovery (3 hours)	pkh2∆	Yes	0.000474	S7d
	2 µg/ml Ura Recovery (4 hours)	pkh2∆	Yes	0.006232	S7d
	2 µg/ml Ura Recovery (5 hours)	pkh2∆	Yes	0.000872	S7d
	2 µg/ml Ura Recovery (6 hours)	pkh2∆	Yes	0.032088	S7d
	0.5 µg/ml Ura Recovery (0 hours)	pkh2∆	No	>0.999999	7G
	0.5 µg/ml Ura Recovery (1 hours)	pkh2∆	Yes	1.7e-05	7G
	0.5 µg/ml Ura Recovery (2 hours)	pkh2∆	Yes	<0.000001	7G
	0.5 µg/ml Ura Recovery (3 hours)	pkh2∆	Yes	<0.000001	7G
	0.5 µg/ml Ura Recovery (4 hours)	pkh2∆	Yes	<0.000001	7G
	0.5 µg/ml Ura Recovery (5 hours)	pkh2∆	Yes	<0.000001	7G
	0.5 µg/ml Ura Recovery (6 hours)	pkh2∆	Yes	<0.000001	7G
	20 µg/ml Ura Recovery (0 hours)	nce102∆	No	>0.999999	7G
	20 µg/ml Ura Recovery (1 hours)	nce102∆	No	0.190724	7G
	20 µg/ml Ura Recovery (2 hours)	nce102∆	Yes	0.005294	7G
	20 µg/ml Ura Recovery (3 hours)	nce102∆	Yes	3.6e-05	7G
	20 µg/ml Ura Recovery (4 hours)	nce102∆	Yes	<0.000001	7G
	20 µg/ml Ura Recovery (5 hours)	nce102∆	Yes	<0.000001	7G
	20 µg/ml Ura Recovery (6 hours)	nce102∆	Yes	<0.000001	7G
	4 µg/ml Ura Recovery (0 hours)	nce102∆	No	>0.999999	S7d
	4 µg/ml Ura Recovery (1 hours)	nce102∆	No	0.163372	S7d
	4 µg/ml Ura Recovery (2 hours)	nce102∆	No	0.07014	S7d
	4 µg/ml Ura Recovery (3 hours)	nce102∆	Yes	0.001472	S7d
	4 µg/ml Ura Recovery (4 hours)	nce102∆	Yes	0.000392	S7d
	4 µg/ml Ura Recovery (5 hours)	nce102∆	Yes	2.7e-05	S7d
	4 µg/ml Ura Recovery (6 hours)	nce102∆	Yes	1.2e-05	S7d
	2 µg/ml Ura Recovery (0 hours)	nce102∆	No	>0.999999	S7d
	2 µg/ml Ura Recovery (1 hours)	nce102∆	No	0.209265	S7d
	2 µg/ml Ura Recovery (2 hours)	nce102∆	Yes	0.002362	S7d
	2 µg/ml Ura Recovery (3 hours)	nce102∆	Yes	0.000229	S7d
	2 µg/ml Ura Recovery (4 hours)	nce102∆	Yes	6.8e-05	S7d
	2 µg/ml Ura Recovery (5 hours)	nce102∆	Yes	1.8e-05	S7d
	2 µg/ml Ura Recovery (6 hours)	nce102∆	Yes	3e-06	S7d
	0.5 µg/ml Ura Recovery (0 hours)	nce102∆	No	>0.999999	7G
	0.5 µg/ml Ura Recovery (1 hours)	nce102∆	Yes	1e-06	7G
	0.5 µg/ml Ura Recovery (2 hours)	nce102∆	Yes	<0.000001	7G
	0.5 µg/ml Ura Recovery (3 hours)	nce102∆	Yes	<0.000001	7G
	0.5 µg/ml Ura Recovery (4 hours)	nce102∆	Yes	<0.000001	7G
	0.5 µg/ml Ura Recovery (5 hours)	nce102∆	Yes	<0.000001	7G
	0.5 µg/ml Ura Recovery (6 hours)	nce102∆	Yes	<0.000001	7G
	Saturation OD600	lsp1∆	Yes	0.000907	S7c
	Saturation OD600	pil1∆	Yes	4.4e-05	S7c
	Saturation OD600	nce102∆	Yes	5.9e-05	S7c
